# NGS-PrimerPlex: high-throughput primer design for multiplex polymerase chain reactions

**DOI:** 10.1101/2020.06.29.176834

**Authors:** Andrey Kechin, Viktoria Borobova, Ulyana Boyarskikh, Evgeniy Khrapov, Sergey Subbotin, Maxim Filipenko

## Abstract

**Summary:** Multiplex PCR has multiple applications in molecular biology, including developing new targeted NGS-panels. We present NGS-PrimerPlex, an efficient and versatile command-line application that designs primers for different refined types of amplicon-based genome target enrichment. It supports nested and anchored multiplex PCR, redistribution among multiplex reactions of primers constructed earlier and extension of existing NGS-panels. The primer design process takes into consideration formation of secondary structures, non-target amplicons between all primers of a pool, primers and high-frequent genome SNPs overlapping. Moreover, users of NGS-PrimerPlex are free from manually defining input genome regions, because it can be done automatically from a list of genes or their parts like exon or codon numbers. Using the program, NGS-panel for sequencing the *LRRK2* gene coding regions was created, and 354 DNA samples were studied successfully with median coverage of 97.4% of target regions by at least 30 reads.

**Availability and implementation:** NGS-PrimerPlex is open-source and freely available at https://github.com/aakechin/NGS-PrimerPlex/.

**Supplementary information:** Supplementary data
