## Supplementary File 1 for "NGS-PrimerPlex: high-throughput primer design for multiplex polymerase chain reactions"

### Sheet: NGS_Primerplex_Internal_Primers
#	Left_Primer_Seq	Right_Primer_Seq	Amplicon_Name	Chrom	Amplicon_Start	Amplicon_End	Amplicon_Length	Amplified_Block_Start	Amplified_Block_End	Left_Primer_Tm	Right_Primer_Tm	Left_Primer_Length	Right_Primer_Length	Left_GC	Right_GC	Desired_Multiplex	Designed_Multiplex
1	TGAGCAGCGGACGTTCATG	CTATCTGTTTTCCTTCCTGGACAT	LRRK2_1_1	12	40618881	40619030	150	40618900	40619007	65	62	19	24	58	42	1,2,3	3
2	GGAAACTCTGAAGAAGTTGATAGTCA	GCAAAAATAAAAGCACAGTTTATTTTCAA	LRRK2_65_2	12	40618972	40619121	150	40618998	40619093	63	62	26	29	38	24	1,2,3	1
3	TTTCCCCACCCACTTGTTTTC	CAGAAGGGAGAATGAGTTGAAGT	LRRK2_154_1	12	40619333	40619482	150	40619354	40619460	63	62	21	23	48	43	1,2,3	2
4	CTTTAAAACATGTGAATATATGTCTTTCTTGT	TGAACACCAAGGACTTCCCAAT	LRRK2_244_1	12	40626038	40626182	145	40626070	40626161	62	64	32	22	25	45	1,2,3	1
5	GTTGGTCACTTCTGTGCAAATTA	ATAAATACTCAAGGCCATTTGTTTTACA	LRRK2_273_2	12	40626080	40626229	150	40626103	40626202	62	62	23	28	39	29	1,2,3	3
6	TGAGCAAAAAAAATGCAAATAAGC	TCTAAGGTCTTCAGTCCAATCAC	LRRK2_358_1	12	40629350	40629499	150	40629374	40629477	60	62	24	23	29	43	1,2,3	2
7	CAGATTGATTCTTAAAATGCTAACAGTT	TTTTTTTAATTTGAATCAACACAAAAAACAT	LRRK2_385_2	12	40629425	40629560	136	40629453	40629530	61	60	28	31	29	16	1,2,3	1
8	TCTTTACTCAGAGCATATTATTCTCTTT	AAAGCTTTGCATCCAAGTTTCTG	LRRK2_451_1	12	40631736	40631885	150	40631764	40631863	60	63	28	23	29	39	1,2,3	1
9	TGTTAATTTTTGATGCCATGCAC	TTCCCAGTATAAGCCTTTTTTTCT	LRRK2_521_2	12	40631816	40631965	150	40631839	40631942	61	60	23	24	35	33	1,2,3	2
10	AGCTTATTCAGTATTTTGTCTTTCATTT	TAAACAATGCAGCACATGAAGCA	LRRK2_590_1	12	40634252	40634400	149	40634280	40634378	61	64	28	23	25	39	1,2,3	3
11	ACAAAGATTATATGATATTGTTAAGTGCGTT	TTTCAGATACAAAAAATAAATAACATTTAAATGC	LRRK2_656_2	12	40634318	40634460	143	40634349	40634427	62	61	31	34	26	18	1,2,3	1
12	GGTTACCTTATTGATAATTATGATCTCTTTAA	AAACAGCAACTCACTTCTTGAA	LRRK2_729_1	12	40637314	40637463	150	40637346	40637442	60	61	32	22	25	36	1,2,3	2
13	CAGGTGTTATAATATTGTGGTGGAA	ATGTATATGTATATCATACAGTGTGTGATGA	LRRK2_790_2	12	40637386	40637535	150	40637411	40637505	61	62	25	31	36	29	1,2,3	1
14	TGAGAATTCAGCTAATGTTTCACT	GAGGGCCAAACAGCTGA	LRRK2_865_1	12	40643594	40643743	150	40643618	40643727	60	61	24	17	33	59	1,2,3	3
15	TAAACGAAGTCCATGAGTTTGTGG	TTTGATGTCAAATGCCTCTGTAAGA	LRRK2_915_2	12	40643652	40643798	147	40643676	40643774	63	63	24	25	42	36	1,2,3	1
16	AATATGGACTTAGAGTTGGTCAAAC	TTCCCCCTCATCATCATTCTCTT	LRRK2_989_1	12	40644955	40645104	150	40644980	40645082	61	63	25	23	36	43	1,2,3	3
17	AAGCTGAGACTATTTTCTTAAATCAAGA	TACCTGCACGTGCTTGTTCTT	LRRK2_1016_2	12	40645031	40645179	149	40645059	40645159	61	65	28	21	29	48	1,2,3	2
18	CTGGAAGCCTGTTACAAAGC	TCCTGGATTAGGGGAGAAAAAAGAAA	LRRK2_1100_2	12	40645123	40645268	146	40645143	40645243	61	64	20	26	50	38	1,2,3	1
19	TTTGACAGATTTCTTTTTTCTCCCC	CTGAAATTTTCTATCATATAAAATCAAAACTACT	LRRK2_1136_1	12	40645234	40645383	150	40645259	40645350	62	60	25	34	36	21	1,2,3	3
20	AATGGCAAGTGAGAATTTGAGAT	CATTCGCAGATGCCTGGAAAA	LRRK2_1220_1	12	40646642	40646791	150	40646665	40646771	61	64	23	21	35	48	1,2,3	2
21	CATAGGGAAGTGATGCTCTCCAT	AAATACCACAAAAATGTGTTTCCCT	LRRK2_1255_2	12	40646722	40646871	150	40646745	40646847	64	62	23	25	48	32	1,2,3	3
22	ATGCTTTCCTGTAAATTTGGACT	AACATTCAGGTGTATTCCTTTTGA	LRRK2_1331_1	12	40650948	40651096	149	40650971	40651073	61	61	23	24	35	33	1,2,3	1
23	AAAAATCTCAGTTAATTTCAGAAAAATACTG	CTATATTACCTTCCTTCAAAAAGATGATTT	LRRK2_1353_2	12	40651039	40651188	150	40651070	40651159	60	61	31	30	23	27	1,2,3	3
24	ACCTGAATGTTTTGGAGTTAATGCA	ATATTCTACCTGGCCCAATATGAT	LRRK2_1394_2	12	40651086	40651235	150	40651111	40651212	64	61	25	24	36	38	1,2,3	2
25	AGTCTTTCAATAAGCATGCCAAT	AAATGTAAAATAGCTCGAAGCGCCT	LRRK2_1465_1	12	40653246	40653395	150	40653269	40653371	61	65	23	25	35	40	1,2,3	3
26	GGTCCCCAAAATACTAACAGTTATGAA	AATCAAAAATCCATTTAAATTGTTATCTCTTCC	LRRK2_1524_2	12	40653312	40653461	150	40653339	40653429	63	62	27	33	37	24	1,2,3	1
27	AGAAAATTCTTTCTTTATTTATTTATCTGTGC	CTGTTCAAAGCTGCTAGGACCA	LRRK2_1594_1	12	40657553	40657702	150	40657585	40657681	61	65	32	22	22	50	1,2,3	2
28	TTTCATCATAAGCTAAATATGGTTAAAAAACA	CGCCCCTAGTTCTCCAAATTTAATA	LRRK2_1660_2	12	40657623	40657772	150	40657655	40657748	62	63	32	25	22	40	1,2,3	1
29	TCTCATTTTTAACAGCGAGTATTCTTTTGA	AAGCACTGAATCCATAGCACCTT	LRRK2_1711_1	12	40668349	40668498	150	40668379	40668476	64	64	30	23	30	43	1,2,3	3
30	TGTACATTTTCCTGATGCATTAGAGA	CACCAGCTAATGCCCTACAAAAAT	LRRK2_1792_2	12	40668438	40668586	149	40668464	40668563	62	64	26	24	35	42	1,2,3	1
31	ATTTTTGTAGGGCATTAGCTGGTGA	ACACATTCTTCTTTGTAATCAAGTATCCT	LRRK2_1860_1	12	40668563	40668712	150	40668588	40668684	65	63	25	29	40	31	1,2,3	2
32	TTTTTTTATTTTCCTAGAAATTCAGTGTCTG	TGTATTTCAGCAACATCCTTAAATCGG	LRRK2_1876_2	12	40668639	40668788	150	40668670	40668762	62	64	31	27	26	37	1,2,3	3
33	GTTCATAGGAACTGGACATCTGC	CACAAACTGCTCCAAAAGTGAAAT	LRRK2_1940_2	12	40668711	40668860	150	40668734	40668837	63	63	23	24	48	38	1,2,3	1
34	TGTTTCATATACAAACTCTCTCTGCTT	CACCAGCAGCTTAGAAAAAGATG	LRRK2_2004_1	12	40671600	40671749	150	40671627	40671727	63	62	27	23	33	43	1,2,3	1
35	CAATCTTAGCAATCCTCAAATTGTC	ATTTAGGATGCAAGTGAAAAACAC	LRRK2_2041_2	12	40671700	40671847	148	40671725	40671824	61	60	25	24	36	33	1,2,3	2
36	ACTCTAATTCTCATTTCCACTCTTTT	TAGAAGCAAGCATTCAACCATGA	LRRK2_2137_1	12	40671864	40672012	149	40671890	40671990	61	63	26	23	31	39	1,2,3	2
37	TAAAAAATGTGATGCTAGAGAGAGCG	CAAAGACAAAAGTGAGGCCTTGAATA	LRRK2_2217_2	12	40671945	40672094	150	40671971	40672069	63	64	26	26	38	38	1,2,3	1
38	TCACATGAAGTTTGATTTGCCAG	TCTTGTTCACGAGATCCACTATTCA	LRRK2_2312_1	12	40677595	40677744	150	40677618	40677720	62	64	23	25	39	40	1,2,3	1
39	ACTTAATTTTTTTTCTTTAATAGGTATGTGAGA	CAAGCTGATGATCTGGCTGTCAC	LRRK2_2324_2	12	40677654	40677802	149	40677687	40677780	61	66	33	23	21	52	1,2,3	2
40	TGAATAGTGGATCTCGTGAACAAGA	TTCCTATACAAAATCCTCCAAGGC	LRRK2_2382_2	12	40677720	40677869	150	40677745	40677846	64	62	25	24	40	42	1,2,3	3
41	CTGGATGTGGCCAACAATAGCAT	AAGAATTGTAAAAAATATTCTCCTTGTTACT	LRRK2_2481_2	12	40677821	40677969	149	40677844	40677939	65	61	23	31	48	23	1,2,3	2
42	TTCTAAGTTGCTGGTGTATCTCTTA	TCAAATTTAGACAGCACATCTTCAG	LRRK2_2575_1	12	40681121	40681270	150	40681146	40681246	61	62	25	25	36	36	1,2,3	2
43	TGATCAGATATCAGATGAAAAGTGCT	GGTCATCACTTTGAGCAAACACA	LRRK2_2630_2	12	40681180	40681329	150	40681206	40681307	62	64	26	23	35	43	1,2,3	1
44	ATGGACCTTTATTCCTGACTCTTCT	TCAGGTTTTTGTCTTGGGTCCTA	LRRK2_2723_2	12	40681274	40681422	149	40681299	40681400	63	64	25	23	40	43	1,2,3	3
45	AGCTTTTTGTATTCACCTTCATGTT	TCTTTGCAAATTTGGTGAGCAAC	LRRK2_2768_1	12	40687301	40687450	150	40687326	40687428	62	63	25	23	32	39	1,2,3	2
46	TTGTGAAAAAGAAATCTAATTCAATTAGTG	ATGTCAGCAGCAAAACACAACAT	LRRK2_2818_2	12	40687365	40687514	150	40687395	40687492	60	64	30	23	23	39	1,2,3	3
47	CCTTATAAAAATGTCCTCTTCTCCAA	CATCCAAATACTTACTGAGTGAATCA	LRRK2_2891_1	12	40688582	40688731	150	40688608	40688706	61	61	26	26	35	35	1,2,3	2
48	TTTTTAATAGGGGCCCATTTTTGATCAT	AGGAAATTCAACCAAACACTGCA	LRRK2_2911_2	12	40688637	40688786	150	40688665	40688764	64	64	28	23	32	39	1,2,3	1
49	TTTCCATTGTTTGTTTGTTTTTGACA	GGGCATCAATATCTCTTAGTTCATTT	LRRK2_2965_1	12	40689199	40689348	150	40689225	40689323	62	61	26	26	27	35	1,2,3	3
50	TGAGGCATTCAGACAGCATTTCTT	CTCCAGCTTTTCAAGATGCTCCA	LRRK2_3015_2	12	40689253	40689401	149	40689277	40689379	65	65	24	23	42	48	1,2,3	2
51	ATATTGATGCCCTAAGCCAGAAA	TTCAAATGTCTTGAAAGTTACAAGGATAA	LRRK2_3098_2	12	40689337	40689486	150	40689360	40689458	62	62	23	29	39	28	1,2,3	1
52	CCTCAGATGGTTCACTTTAGAATTT	TTCGAGAGACATCAAGATTAGCA	LRRK2_3187_1	12	40692001	40692150	150	40692026	40692128	61	61	25	23	36	39	1,2,3	2
53	AATTTACATCATTTCCTTCTTATTTGTTGA	ACAGCTGGTTATATGACAGGTTAAA	LRRK2_3259_2	12	40692085	40692234	150	40692115	40692210	61	62	30	25	23	36	1,2,3	1
54	ATCCTACAGTGAAATGTCCAACTCT	AACCCTTTTATTTTTAATGAGCTCTTTCT	LRRK2_3347_2	12	40692178	40692327	150	40692203	40692299	64	62	25	29	40	28	1,2,3	2
55	ATGCAATTTAATCATTATCTTGTCTCTTGTG	TTAGGACAAGCCTCAAGAAAGTTCT	LRRK2_3442_1	12	40692875	40693024	150	40692906	40693000	63	64	31	25	29	40	1,2,3	1
56	ACTGAAGGAACTGAAGATTTTAAACC	CCTGGTAAGGAGGAGACCCA	LRRK2_3503_2	12	40692944	40693093	150	40692970	40693074	62	64	26	20	35	60	1,2,3	2
57	ATTGTCAGTGTGAGAATGGAAATCA	TAGAAGGAGGCAAGAAAGGCATA	LRRK2_3595_1	12	40696468	40696617	150	40696493	40696595	63	63	25	23	36	43	1,2,3	3
58	AAAATGTTTATCTCATTTTTTTTCTTTTAGCTG	TAAAATTAAAATAACAATAAACTTACTGTGGAAG	LRRK2_3600_2	12	40696561	40696710	150	40696594	40696677	62	61	33	34	21	21	1,2,3	2
59	ATGCCTTTCTTGCCTCCTTCTA	TGTTTCTAAAGGTTCTGTTCCAGC	LRRK2_3624_2	12	40696596	40696745	150	40696618	40696722	64	63	22	24	45	42	1,2,3	1
60	TGGTTTATGTCTTTTCTGTGTATTGTT	AGTCCAAGATGCTGATCTGATTAT	LRRK2_3693_1	12	40697719	40697868	150	40697746	40697845	62	61	27	24	30	38	1,2,3	3
61	AACTTAAGGGAACTCTTATTTAGCC	AGTATATTTTTTAAGTGGCAATAATCGTC	LRRK2_3790_2	12	40697820	40697969	150	40697845	40697941	61	61	25	29	36	28	1,2,3	2
62	AGGTTTTGCCCTTTTTTTTCCCA	TCCAAAGGAAGATCCCATATTTTGCTTA	LRRK2_3884_1	12	40699559	40699708	150	40699582	40699681	64	65	23	28	39	36	1,2,3	3
63	CATCTCTGGATGTCAGTTACAAC	CCTTATGATGTCTTTGGCTTTACAT	LRRK2_3943_2	12	40699621	40699769	149	40699644	40699745	61	61	23	25	43	36	1,2,3	1
64	AGCAAAATATGGGATCTTCCTTTG	GTCACAGAGAGTAGAAAATCTGAAA	LRRK2_4006_2	12	40699683	40699831	149	40699707	40699807	61	61	24	25	38	36	1,2,3	2
65	AGTGTGACATGTAAAAGAACTCACC	TTTCCCACAATCATAAGTTTCATTCGG	LRRK2_4070_1	12	40702185	40702334	150	40702210	40702308	63	64	25	27	40	37	1,2,3	3
66	ATTTTTATCTTTCAAATACTAGGTTTCTTCA	CAAGATCTGATTTCTTGGTTTTCATTAATTG	LRRK2_4081_2	12	40702247	40702396	150	40702278	40702366	61	63	31	31	23	29	1,2,3	2
67	TGTGCCTTATAACCGAATGAAACT	GGATAGGCCAGTCTTTCACATCT	LRRK2_4123_2	12	40702296	40702444	149	40702320	40702422	63	64	24	23	38	48	1,2,3	1
68	AATGCAAAGTGCCACAGTTG	TCCAAACAAATGGTAAAAGTGAATTT	LRRK2_4221_2	12	40702398	40702547	150	40702418	40702522	62	61	20	26	45	27	1,2,3	2
69	TTCTTGCCTGTCGTTTGAAAGATT	TCAACTTCAGCCTGTCCCTT	LRRK2_4304_1	12	40702855	40703004	150	40702879	40702985	64	63	24	20	38	50	1,2,3	3
70	TATGACGCAGCGAGCATTGTA	CACGCACACAGACACATGAATTATTT	LRRK2_4361_2	12	40702942	40703090	149	40702963	40703065	64	65	21	26	48	38	1,2,3	1
71	CACAAGAGGGTTTTGTGTCTTT	AACCCTCGCTTATTCAGGAGTTC	LRRK2_4436_1	12	40704203	40704351	149	40704225	40704329	61	64	22	23	41	48	1,2,3	3
72	ATTCTCGTTGGCACACATTTGG	CAAAGCATCAGATTCCTCGGTG	LRRK2_4484_2	12	40704257	40704406	150	40704279	40704385	64	64	22	22	45	50	1,2,3	1
73	GGGTTCCCTGCCATACGAGATT	TGAGAATCAATAAATTACATTTCTCTACCAGC	LRRK2_4574_2	12	40704347	40704495	149	40704369	40704464	66	64	22	32	55	31	1,2,3	3
74	AAATAGATTTTTACGGCTTGTCATTTGT	GGTCAATTACGGGAAATTCAATTGG	LRRK2_4659_1	12	40707736	40707885	150	40707764	40707861	63	63	28	25	29	40	1,2,3	2
75	CAGACTGCTATGTAGAACTTGAAAA	GAACTGCGTGAGGAAGCTCATTT	LRRK2_4720_2	12	40707808	40707957	150	40707833	40707935	61	66	25	23	36	48	1,2,3	3
76	GGAAACGATTATTACAACTAGTGAGAGAA	GAAACACTTTTATAAGTTACTACAGCTGAGC	LRRK2_4802_2	12	40707886	40708035	150	40707915	40708005	63	65	29	31	34	35	1,2,3	2
77	CATGTTTCACTGTTTGATGACTTT	CCGTGCCACAAAAATAAAAGACA	LRRK2_4865_1	12	40708981	40709130	150	40709005	40709108	60	63	24	23	33	39	1,2,3	3
78	TTTTAGTGATTATTTATGACTCGAATCTTT	CTGTGACATGTAGTTCTTTGGAAA	LRRK2_4958_1	12	40713757	40713906	150	40713787	40713883	60	61	30	24	23	38	1,2,3	3
79	GTGGAAAAATTTCTTTCAAAAAAAAGGA	ATTAATTTTTTAAGGTTTTCTTTACCTGCTT	LRRK2_5051_2	12	40713853	40714002	150	40713881	40713972	61	62	28	31	25	23	1,2,3	1
80	CTAGAAAAATTCCAGATTGCTTTGCC	TACATCTATTATAGACTACAGTTAGTTTGAC	LRRK2_5115_2	12	40713919	40714068	150	40713945	40714038	63	61	26	31	38	29	1,2,3	3
81	ATAACCATAGTGTCCTTTTGCCT	AGTAATCGATTGATTAATCTTGACCA	LRRK2_5150_1	12	40714809	40714958	150	40714832	40714933	62	61	23	26	39	31	1,2,3	1
82	CGACTATATGAAATGCCTTATTTTCC	AATTAATAGTCTCTAAAAATCTAATAAGTCTTCA	LRRK2_5239_2	12	40714897	40715036	140	40714923	40715003	60	60	26	34	35	21	1,2,3	2
83	AAGCAGTTAATAATTAATGGCTCCA	AGAAACTCTCTGGATGATTGTCT	LRRK2_5309_1	12	40715804	40715953	150	40715829	40715931	61	61	25	23	32	39	1,2,3	3
84	GAAGCTTATTGTCTGGTAGGATC	TTTTTTTTAAGTTTAAATTTCTTTAGTGTTGCA	LRRK2_5396_2	12	40715899	40716045	147	40715922	40716013	60	62	23	33	43	18	1,2,3	2
85	AGGTGTTGAGCTCTGTTTTGAAT	ATGCCCATTTCTTCAACAGAGTT	LRRK2_5460_1	12	40716091	40716240	150	40716114	40716218	63	63	23	23	39	39	1,2,3	3
86	GGAGATTGATATTTGTGGTGAAGGA	AGCATTTGTAAGTTGTATCAAAACAT	LRRK2_5557_2	12	40716191	40716340	150	40716216	40716315	63	60	25	26	40	27	1,2,3	2
87	ATTCCATTATTTTTTCACATCAAAACCACA	AGGGGCAATCTGAGATATTGGAAT	LRRK2_5656_1	12	40716874	40717023	150	40716904	40717000	64	64	30	24	27	42	1,2,3	1
88	CAGGAGATCTCTTAGTAAATCCAGATCA	CTAGGAGAAACTCTGGAGCTTGTT	LRRK2_5683_2	12	40716959	40717108	150	40716987	40717085	63	64	28	24	39	46	1,2,3	3
89	AGATTGCCCCTGACTTGATTTT	ATAAGGAGAAAATTACATCCTAATTTTTATTCTC	LRRK2_5731_2	12	40717013	40717162	150	40717035	40717129	62	61	22	34	41	24	1,2,3	2
90	CAGCTTAATTTAAGTGCTTTGTATTTTCT	GAATTTCTTACTTGTCTTAACAGCCTGA	LRRK2_5807_1	12	40722124	40722273	150	40722153	40722246	62	64	29	28	28	36	1,2,3	3
91	GTTTACCGAGCAGCCTATGAAG	ATGCAAAATAAGAGTTCCAGTAGATT	LRRK2_5851_2	12	40722182	40722331	150	40722204	40722306	63	61	22	26	50	31	1,2,3	1
92	CTCTTACATGATTTTGGACTTTTGC	TGAAGCAGGCGATCCAAGGAA	LRRK2_5912_1	12	40728742	40728890	149	40728767	40728870	61	66	25	21	36	52	1,2,3	2
93	GATGTTGGTGATGGAGTTAGCCT	ACTGAATAGAAAACAACATGACCTACTT	LRRK2_6008_2	12	40728840	40728989	150	40728863	40728962	64	63	23	28	48	32	1,2,3	3
94	ACATTTGAATAAGATTTCCTGTGCATTT	CAATGCCGTAGTCAGCAATCTTT	LRRK2_6107_1	12	40734060	40734208	149	40734088	40734186	63	64	28	23	29	43	1,2,3	1
95	ACCCCACAATGTGCTGCTTTT	GAATTATGAGACAGACCTGATCACCT	LRRK2_6169_2	12	40734135	40734284	150	40734156	40734259	66	64	21	26	48	42	1,2,3	2
96	TGTTGGTCATATTTATTATTTTATCTGCTT	ACTATTCTACCTCCAGTTGTCAAAAT	LRRK2_6272_1	12	40740517	40740666	150	40740547	40740641	61	62	30	26	23	35	1,2,3	1
97	TGATGTTTATTCATTTGGTTTACTACTC	AAATCTTCATTGTAGAGAAAACAGAACT	LRRK2_6354_2	12	40740607	40740756	150	40740635	40740729	60	62	28	28	29	29	1,2,3	3
98	TGCTAGCATGATGTTTTTTAATGTTTT	TAACAAAACTTTAAGAATACCTGGGC	LRRK2_6447_1	12	40742182	40742331	150	40742209	40742306	61	62	27	26	26	35	1,2,3	1
99	AGAATATGGTTGTGCCCCATG	CATATATGCAAATGATGTTCTGTACAAAATAT	LRRK2_6480_2	12	40742221	40742363	143	40742242	40742332	63	62	21	32	48	25	1,2,3	3
100	TCGATAAGTACTGTTTTGTTATCTTTAAAC	CATTCCTGCTGTTGTGATGTGTA	LRRK2_6552_1	12	40745303	40745452	150	40745333	40745430	61	63	30	23	27	43	1,2,3	1
101	ATTCAGCTGAATTAGTCTGTCTGA	CAAGAAATGAGAGCTGTCCTC	LRRK2_6594_2	12	40745357	40745506	150	40745381	40745486	62	60	24	21	38	48	1,2,3	2
102	CAGGAATGCAAGCATTTGGC	AACTTTCCAAATGGTATATGCTTTAAATTATGAA	LRRK2_6678_2	12	40745445	40745594	150	40745465	40745561	63	63	20	34	50	24	1,2,3	3
103	AATCCTGCTAAGTATATTTTCTTTTCTTAAC	ATCTTCGGTATTGATGACCAGGA	LRRK2_6751_1	12	40748068	40748217	150	40748099	40748195	61	63	31	23	26	43	1,2,3	1
104	TCTGGGACACAGTCTGGTACT	TCCCCATTGATCAAATTCACTACCA	LRRK2_6846_2	12	40748173	40748322	150	40748194	40748298	64	64	21	25	52	40	1,2,3	3
105	TTTTTGTAACAATTTCAACATTTTTCCT	AAGACTTAAAATAAATTTAGATGTAGAATGCATT	LRRK2_6949_1	12	40749884	40750033	150	40749912	40750000	60	62	28	34	21	21	1,2,3	3
106	CAATTTGCTGAGTGTGTTTTCTTTT	ATCCTCCCCACATTACATTTCTTT	LRRK2_7026_1	12	40753024	40753173	150	40753049	40753150	62	62	25	24	32	38	1,2,3	3
107	TTGGCAAAGCTTAAAGGAGC	TTAGAAAAGGAGAAAATCTTTGTGCC	LRRK2_7039_2	12	40753053	40753201	149	40753073	40753176	61	62	20	26	45	35	1,2,3	1
108	AATGTAATGTGGGGAGGATGT	AGGAAAAAACAAAAGTATAATGATAAATTACTT	LRRK2_7142_2	12	40753155	40753301	147	40753176	40753269	61	60	21	33	43	18	1,2,3	2
109	ACACGTAGAAATTTTAAGAAGAAAACAA	AACAGGGCTATTTTGCTTAGCAA	LRRK2_7215_1	12	40757142	40757291	150	40757170	40757269	61	63	28	23	25	39	1,2,3	3
110	AGCTTTCAGTGATTCCAACATCAT	AGAATTTACCTTAAAAAGTGCACGCA	LRRK2_7253_2	12	40757216	40757365	150	40757240	40757340	63	64	24	26	38	35	1,2,3	1
111	AAAATAGCCCTGTTGTGGAAG	CCTTCCTCTGTGACACATGAAGT	LRRK2_7312_2	12	40757278	40757426	149	40757299	40757404	61	64	21	23	43	48	1,2,3	2
112	GTGGTAAAATTATTAATGTATACTTTATGGTTCT	TCCTCCAGTTCCTATCCAAAGAG	LRRK2_7372_1	12	40758608	40758755	148	40758642	40758733	61	63	34	23	24	48	1,2,3	1
113	ACAAGGAATCAAAACACAAAATGTC	AGTTGTAAATTACACGTATAAGTCGAC	LRRK2_7419_2	12	40758664	40758813	150	40758689	40758787	61	61	25	27	32	33	1,2,3	2
114	CTGGAGGAGGCCATATTTTACTC	TAAGACTTAGAGAATATGAAAAATATCTAAAGGA	LRRK2_7501_2	12	40758748	40758897	150	40758771	40758864	62	61	23	34	48	24	1,2,3	3
115	AACAGAAAACTTACATATTTTGTTTTTGTAA	CACATCATTGCCCTGTTTGGAAA	LRRK2_7585_1	12	40760775	40760924	150	40760806	40760902	61	64	31	23	19	43	1,2,3	2
116	TGAAACATGATTTCATTTTTTTCTTTTTCT	TCAACAGATGTTCGTCTCATTTTT	LRRK2_7661_1	12	40761414	40761563	150	40761444	40761540	61	61	30	24	20	33	1,2,3	2
117	TCTTCCACATGAAGTGCAAAA	AAATAAATATTTACAAGAGGAGAGAATAATTTTC	LRRK2_7718_2	12	40761480	40761629	150	40761501	40761596	60	60	21	34	38	21	1,2,3	1
